# Comparing DNA extraction methods for successful PacBio HiFi sequencing: a case study of the freshwater mussel *Anodonta anatina* (Bivalvia: Unionidae)

**DOI:** 10.1101/2025.11.26.690746

**Authors:** Marco Giulio, Urs Lergster, Philine G. D. Feulner, Alexandra A.-T. Weber

**Affiliations:** Department of Aquatic Ecology, Swiss Federal Institute of Aquatic Science and Technology (Eawag), Dübendorf, Switzerland; Department of Fish Ecology & Evolution, Swiss Federal Institute of Aquatic Science and Technology (Eawag), Kastanienbaum, Switzerland; Institute of Ecology and Evolution, University of Bern, Bern, Switzerland

**Keywords:** Mollusc genomics, inhibitors, reference genome

## Abstract

High-quality reference genomes are increasingly recognized as essential resources in biodiversity genomics and conservation. However, successful DNA extraction and long-read sequencing remain highly organism-dependent. Molluscs, a diverse phylum of invertebrates, pose particular challenges due to the presence of inhibitory compounds and the difficulty of obtaining high-molecular-weight DNA, often necessitating careful optimization of extraction protocols. Here, we present a case study on the freshwater mussel *Anodonta anatina* (Bivalvia: Unionidae), evaluating two preservation methods, six DNA extraction protocols, and two post-extraction clean-up steps for their effects on DNA quality and PacBio HiFi sequencing yield from foot tissue of a single individual. The PacBio Nanobind and CTAB protocols produced high-quality DNA from fresh tissue but performed poorly on flash-frozen tissue. Post-extraction clean-up generally degraded DNA and did not improve sequencing yield. Unexpectedly, the column-based Omega Mollusc Kit, although not designed for high-molecular-weight DNA, performed better than the PacBio-recommended Nanobind kit and the manual CTAB method on flash-frozen tissue. It generated high DNA quantity and purity, sufficient integrity for HiFi sequencing, and appeared to remove contaminants effectively. While the resulting DNA may be too fragmented for ultra-long read sequencing, the Omega Mollusc Kit offers a practical, cost-effective first approach for testing DNA extraction and PacBio sequencing in flash-frozen *A. anatina* foot tissue. When fresh tissue is available, Nanobind or CTAB were the best-performing options in our comparison. Overall, our results provide a practical starting point for protocol selection, while acknowledging that validation across other mollusc species, tissue types, and preservation methods remains important. This strategy could reduce the need for extensive protocol optimization and facilitate future mollusc genomics efforts.
