## Supplementary material for "Comparing DNA extraction methods for successful PacBio HiFi sequencing: a case study of the freshwater mussel *Anodonta anatina* (Bivalvia: Unionidae)": Tables S1 and S2

### Sheet: Table S1
Table S1: Quality control results of all DNA extractions, treatments and replicates.
	Fresh tissue											Flash frozen tissue
Method	Replicate	Qubit [ng/µL]	volume [µL]	total yield [µg]	Nanodrop [ng/µL]	A260/A280	A260/A230	DIN	Largest peak Tapestation [bp]	Calibrated concentration TapeStation [ng/µL]	Yield largest peak TapeStation [µg]	Replicate	Qbit [ng/µL]	volume	total yield [µg]	Nanodrop [ng/µL]	A260/A280	A260/A230	DIN	Largest peak Tapestation [bp]	Calibrated concentration [ng/µL]	Yield largest peak [µg]
Nanobind	1	74.6	100	7.5	159.8	1.86	2.24	8.2	>60,000	91.1	8.6545	1	600	150	90	920.849	1.93	2.34	NA	27,603	44.8	6.496
Nanobind	2	120	100	12	184.8	1.85	2.27	NA	23,599	95.2	9.044	2	254	150	38.1	493.515	1.96	2.33	6	>60,000	98.6	14.297
Nanobind	3	87.6	100	8.8	121	1.82	2.03	NA	20,679	26.5	2.5175	3	830	150	124.5	974.888	1.91	2.39	5.2	22,985	141	20.445
CTAB	1	48.4	100	4.8	122.5	1.94	1.62	4.9	>60,000	8	0.76	1	284	150	42.6	461.3	1.92	2.71	NA	18,259	100	14.5
CTAB	2	65.8	100	6.6	167.5	1.99	1.98	6.7	>60,000	33.5	3.1825	2	277	150	41.55	457.5	1.93	2.72	NA	10,900	37.2	5.394
CTAB	3	61.8	100	6.2	121.1	1.99	2.08	7.8	>60,000	49.8	4.731	3	266	150	39.9	426.7	1.92	2.76	NA	14,120	45.9	6.6555
Omega	1	145	120	17.4	288.3	1.98	2.36	6	18,204	75.5	8.6825	1	125	150	18.8	209.7	1.84	2.17	NA	13,080	148	21.46
Omega	2	94.5	120	11.34	199.1	1.97	2.36	6.5	31,765	53.1	6.1065	2	625	150	93.8	902.8	1.87	2.34	NA	13,519	132	19.14
Omega	3	63.5	120	7.62	159.1	1.88	1.57	6.4	21,615	36.8	4.232	3	505	150	75.8	1,111.6	1.86	2.37	NA	14,075	129	18.705
MagAttract	1	10.4	100	1.04	19.1	1.66	0.67	8.3	>60,000	4.08	0.3876	1	13.2	60	0.792	55.5	1.88	0.11	3.3	2,072	9.88	0.5434
MagAttract	2	8.2	100	0.82	16.2	1.56	1.45	8.3	53,121	3.33	0.31635	2	5.5	60	0.33	28.6	1.81	1.54	1.7	56,535	5.52	0.3036
MagAttract	3	9.1	100	0.91	16.8	1.78	0.86	8	31,363	2.95	0.28025	3	3.2	60	0.192	18.9	1.7	0.056	1	>60,000	3.32	0.1826
GenomicTip	1	0.67	100	0.067	0.5	0.53	-0.015	/	no peak	/	/	1	3.32	140	0.4648	9.791	1.94	2.22	2.3	10,508	4.02	0.5427
GenomicTip	2	1.2	100	0.12	3.4	0.99	1.2	/	no peak	/	/	2	3.03	140	0.4242	10.731	1.66	1.35	2.2	10,913	4.14	0.5589
GenomicTip	3	1.53	100	0.153	1.3	0.82	0.36	/	no peak	/	/	3	/	/	/	/	/	/	/	/	/	/
MegaLong	1	0	100	0	8.1	0.56	0.082	/	no peak	/	/	1	0	300	0	1.46	3.33	0.041	/	no peak	/	/
MegaLong	2	0	100	0	9.8	0.51	0.088	/	no peak	/	/	2	0.061	300	0.0183	1.651	1.69	0.046	/	no peak	/	/
MegaLong	3	0	100	0	13.3	0.47	0.087	/	no peak	/	/	3	/	/	/	/	/	/	/	/	/	/
NA values for DIN: ScreenTape was expired so no DIN value was available

### Sheet: Table S2
Table S2: Quality control results of DNA extractions following DNA clean-up steps.
	Fresh tissue
Method	Qubit [ng/µL]	volume [µL]	yield [µg]	Nanodrop [ng/µL]	A260/A280	A260/A230	DIN	Largest peak Tapestation [bp]	Calibrated concentration [ng/µL]	Yield largest peak [µg]
Nanobind & Zymo	36.2	45	1.6	40.4	1.76	3.16	7.6	>60,000	33.9	1.356
Nanobind & PowerClean	13.4	45	0.6	16.3	1.92	1.04	6.4	17,352	10.1	0.404
CTAB & Zymo	41.6	45	1.9	53.7	1.88	3.07	6.3	51,900	26.1	1.044
CTAB & PowerClean	33	45	1.5	57.9	1.84	1.92	3.1	12,973	11.9	0.0476
